# Dye-cycling DNA origami rotors for long-term tracking of transcription at base-pair resolution

**DOI:** 10.64898/2026.01.21.700733

**Authors:** Amanda Wacker, Ryan J. Fantasia, Brian J. Tenner, Jerry Wu, Nicholas A. Monell, Pallav Kosuri

**Affiliations:** Department of Molecular Biology, University of California, San Diego, La Jolla, CA 92092; Salk Institute for Biological Studies, La Jolla, CA 92037; Omenn-Darling Bioengineering Institute, Princeton University, Princeton, NJ 08544

## Abstract

Protein interactions with DNA often result in rotational movements. These movements underlie many genetic processes such as DNA transcription by RNA polymerase (RNAP). To illuminate these movements, we previously developed Origami Rotor-Based Imaging and Tracking (ORBIT), a fluorescence-based method that enables high-speed tracking of DNA rotation. When used to track DNA rotation during transcription by *E. coli* RNAP, ORBIT enabled detection of single base-pair steps. However, the duration of ORBIT experiments was limited due to fluorescence photobleaching. To overcome this limitation and extend the total possible observation time, we here introduce dye-cycling ORBIT (dcORBIT), a method that enables observation of protein-DNA interactions for over 10 minutes at 20 Hz while maintaining single base-pair precision. dcORBIT thereby opens new possibilities to study the fundamental rotational movements underlying gene expression.
