## Supplemental Table 1 for "Dye-cycling DNA origami rotors for long-term tracking of transcription at base-pair resolution"

### Sheet: Special strands
Static label probe:	/5cy5/ACGCTTGGGACGGTTC
Static label overhangs:	AGGGCGAGACGGGGAGATAGGGTTGAGTTTTGGAACAAGACCTTGAACCGTCCCAAGCGT
	GGCCTTCACCGCCTCTGGTTTGCCCCAGTGGCGAGTGCGTATTTGAACCGTCCCAAGCGT
	ACAGCTGATTGCTTCGCCAGGGTGGTTTGGCGGTTAAAGGAATTGAACCGTCCCAAGCGT
	CTTATAAATCAAGGCCGAAATCGGCAAATCCTGTTTGATGGTTTGAACCGTCCCAAGCGT
	TGAAGAATAGCCCGAAAGCCGGCGAACGCAGGCGAAAATCAATTGAACCGTCCCAAGCGT
	AGAGCTTAAAACCGCGTGGACTCCAACGATGTCCACTATTAATTGAACCGTCCCAAGCGT
Dye-cycling probe:	5cy5GAGGAGGA
Dye-cycling overhangs:	AGGGCGAGACGGGGAGATAGGGTTGAGTTTTGGAACAAGACCTTTTTCCTCCTCCTCCTCCTCTCCTCCTCCTCCTCCTCCTCCTCCTCC
	GGCCTTCACCGCCTCTGGTTTGCCCCAGTGGCGAGTGCGTATTTTTTCCTCCTCCTCCTCCTCTCCTCCTCCTCCTCCTCCTCCTCCTCC
	ACAGCTGATTGCTTCGCCAGGGTGGTTTGGCGGTTAAAGGAATTTTTCCTCCTCCTCCTCCTCTCCTCCTCCTCCTCCTCCTCCTCCTCC
	CTTATAAATCAAGGCCGAAATCGGCAAATCCTGTTTGATGGTTTTTTCCTCCTCCTCCTCCTCTCCTCCTCCTCCTCCTCCTCCTCCTCC
	TGAAGAATAGCCCGAAAGCCGGCGAACGCAGGCGAAAATCAATTTTTCCTCCTCCTCCTCCTCTCCTCCTCCTCCTCCTCCTCCTCCTCC
	AGAGCTTAAAACCGCGTGGACTCCAACGATGTCCACTATTAATTTTTCCTCCTCCTCCTCCTCTCCTCCTCCTCCTCCTCCTCCTCCTCC
Dye-cycling kinetics overhang:	CTTATAAATCAAGGCCGAAATCGGCAAATCCTGTTTGATGGTTTTCCTCCTC
Rotor reference label:	/5ATTO550N/CAAGTATGCAGCGCGATTGA
Reference label overhangs:	TTAACACTTTTGACTTTTGAATGGCTATACATCGCCATTAAGTTTCAATCGCGCTGCATACTTG
	CTGAAGATAAAACAAACAGTGCCACGCTACGCTCATAATGCGTTTCAATCGCGCTGCATACTTG
	GAACCACCAGCAAACTGATAGCCCTAAATAGTCTTTGGAAATTTTCAATCGCGCTGCATACTTG
	AACCCTTCTGACCTTCTGGCCAACAGAGAGATTCACCAGTCATTTCAATCGCGCTGCATACTTG
	GGCACAGACAATATGCTCAATCGTCTGATTACATTGGCAGTATTTCAATCGCGCTGCATACTTG
	ACCTACACGCCTGCGAGGTGAGGCGGTCATAAAATACCGAACTTTCAATCGCGCTGCATACTTG
Rotor linker strands:	/5phos/TCGAGACACAACTGAGGAAAAAGGAACAACTAAA
	TTCTAGCTGATAAATTTCCTCAGTTGTGTC
Rotor biotin linker strands:	TTCTAGCTGATAAATTTCCTCAGTTGTGTTCTCGGACTAGT
	/5BiosG/TTACACAACTGAGGAAAAAGGAACAACTAAA
PCR DNA template:	CTCTGGCGGTGATAATGGTTGCATTCGGTGCTCTTCTCTTCGGCCTTCGGGCCAAGATCGTCGGACTGTAGAACTCTG
Forward Primer:	CCGAATTCTTATCAAAAAGAGTATTGACTCTTTTACCTCTGGCGGTGATAATGGTTGCAT
Reverse Primer:	GGCTCGAGAATGATACGGCGACCACCGAGATCTACACGTTCAGAGTTCTACAGTCCGACGATC
Final DNA stem (coding strand):	ccgaattcTTATCAAAAAGAGTATTGACTCTTTTACCTCTGGCGGTGATAATGGTTGCATtcggtgctcttctcttcggccttcgggccaagatcgtcggactgtagaactctgAACGTGTAGATCTCGGTGGTCGCCGTATCATTctcgagcc
mRNA Capture oligo:	GAAGAGAAGAGCACCGAAT/iSpPC//3BioTEG/

### Sheet: ORBIT Rotor Staple Strands
0[139]3[139]	GCAAGCGAAGCGAAAACGCGCGGGGAGATTCTTTTCACCAGT
2[293]5[293]	GATTGTATAAGCACACCCCGGTTGATAAAGCATGTGGGAGCT
2[461]5[461]	AATTCATCAATAATCGGAATTATCATCAAGAAACCGAGTAGA
4[531]0[518]	CGACCCTCAATCAATTGCAACAGGAAAAGAGAGCCAGCAGTT
7[112]10[112]	CTCAGTTGAGATTTAACGCCAAAAGGAAAAACGAGAAAAATC
8[125]11[125]	AGAAAGATTCATATTTAATAAAACGAACTGGGAAGAATGACC
8[503]11[503]	CATTTTCGGTCACGTTTGCCTTTAGCGTAGTAGCGTAAGCAG
9[476]7[489]	CCCTCAGAGCCAAGCCACCCTCAGAACCGAGCCTCCCTCAGA
10[237]6[224]	TTGAGGCAAAAGAACGCGTTTTAATTCGTTCCATTAAACGTC
10[447]6[434]	CGACGGGGTCAGTGTAATAAGAGCAAGACCAGTAAGCGTCAG
13[257]10[252]	AAAGGAGCCAGGACTAGGAAGCAATATTCGGTCGCTG
1[154]4[154]	TTAGCCGGAAGCATGCTAACTCACATTAGGGCGCTCATGGTC
1[280]4[280]	GAAAATATTTAAATTAAATTTTTGTTAATCAGAGCCAATCAT
1[448]4[448]	AATAATCCTGATTGAGAACCTACCATATCTTGCCTACCAGAA
3[308]1[321]	AGCAAACAAGAGTTCATTGCCTGAGAGTTTACAAAGGCTATC
4[195]0[182]	CGAGGATCCCCGGGGCGCGTAACCACCACACGACGTTGTAGG
6[293]25[286]	CACTTTCGAGGTGAAGGATTATAGCTATTTTCGCA
10[405]13[398]	TTGTACCGACAAAATAATATCAGAGAGACGGATAAGTGCCGCGTTTTGT
10[531]6[518]	AGAAACCATCGATATTACCAGAAGGAAAGCCAGCAAAATCTT
21[275]16[280]	GCAAAATTAAGCAATAAAGAAAACATTATGAGTTCATTTGACCGTGT
2[251]5[251]	GTAATGGGATAGCACCGTCGGATTCTCCATGTGAGTGACGAG
4[321]0[308]	CTAATCGATGAACGTTAAAGGGATTTTATTTGAGAGATCTTT
4[363]0[350]	CTCTGATGCAAATCAAGTGTTTTTATAATGAGAGACTACCAG
7[341]19[363]	TTTAGCGTTACCAACGCTAACGAAATTTTATTGAAGC
7[448]10[448]	TGAAACAAATAAATCTGAATTTACCGTTAACAATGGAGCCGC
8[461]11[461]	CTTGATATTCACATAGCATTGACAGGAGACCACCAAAATAGC
9[273]18[273]	GCCCATTTGCGCCGACAATGATTGCTTGATACCGAATTTCAA
11[126]8[126]	ATAAATCGATACATAGGAATACCACATTTAATTATTACAGGT
11[252]8[252]	CCAGACCAAGACTTACGGCTACAGAGGCCATCAGCAGCGAAA
11[546]8[546]	TAATAACTTGAGCCAAGGTGAATTATCAAAGGAGGGAAGGTA
16[377]11[384]	TTAGTACGCATGTAGTCCAGATGTCAGAGGGTAAT
16[384]15[398]	AGGAGGTACAACGCCAACATGTAATTTA
22[300]6[308]	ATGCTGTGTTTTAATCACCATTTAGGTAAAGATTCAAAAGGGCGGAGAC
1[238]4[238]	CGGTCACGTTGGTGGTTTGAGGGGACGAGTTGCTTCGAGTAA
2[503]5[503]	CTAACAACTAATTTGGAATTGAGGAAGGGCAAATCGAACAAT
4[489]0[476]	GAAGTAACATTATCCGGCCTTGCTGGTAACAATTCGACAAGA
5[210]2[210]	AATGCGCTAACGCCTGTGCTGCAAGGCGCCGCCTCTTCGCTA
6[139]9[139]	TAATGCAAAAAATCACCAGTCAGGACGTTAACGGAACAACTG
7[196]10[196]	CTATAAATTGTGTCGGAACGAGGCGCAGAAGAGGAGACCCCC
7[490]10[490]	GCTAGCCCCCTTATCCGGAACCAGAGCCAGAAAAGACAGAAT
10[391]16[385]	GGTAAAGTAATTCTGAACCGTACTAATAGCCAGTC
11[504]8[504]	ATAGCCGAAAATCATAGCGTTTGCCATCGGCGTTTTCATCGG
16[398]7[405]	TTTTCGAAGAGAATATAAAAATAAGTATAGCCCGGTAGTCGAGAGGGTT
20[293]7[293]	CAGGCAACCTCATACGGGAGAAGCCTTTTACCCTGTAATACT
23[275]24[273]	GCTCCTTTTGATACGAGTAGATTTAG
0[307]3[307]	GTTAAAAAGGCCGAGTAATCGTAAAACTTCAGAAAAGCCCGG
0[433]3[433]	GCAAAAGCTTTGATTACAGTAACAGTACCCTGATTGCTTTTT
0[517]3[517]	GAGGATTCCAGCCATATCTGGTCAGTTGTTATCTAAAATAAC
3[392]1[405]	TTTTAATGGAAAAATTTCATTTGAATTAAGTAATTACATTTA
4[405]0[392]	GACAGTACATAAATGTCCATCACGCAAAAGAAAACAAAATTC
6[356]13[342]	TAAGAACGCATTCCACTTTCAACAGTTTCAGCGGACTACAAC
6[559]9[559]	CACCGACGGAATACGAAAATTCATATGGCAACCGATTGAGAG
8[209]11[209]	TATCATCGCCTGGAATTATACCAAGCGCCATCTTTAGCCCGA
8[377]16[364]	CCAATTATTTTCGTTTTACGACGCCACC
10[312]20[294]	AGTACGGTGTCTGGAAGTAAGCTGAATGTACCACCTCAGAAATCATA
10[573]6[560]	TGTCACAATCAATACCAAAAGAACTGGCCTCCTTATTACGGT
19[301]21[316]	AATGCAATCCAATAGCATAAAGCAGTAGTA
22[370]25[370]	AATAGCATTAACTGATGCAGAACGCGCCAAAAATAATATCAC
25[287]23[300]	AATGGTCTCTGCGAAAGAGGTCATTTTT
25[371]22[371]	GACAATATCAGCTAAACACCCTGTTTTTTTTTTAACAAAGAA
0[181]3[181]	TGCCTAATCACGCTTACCGAGCTCGAATAAATTGTTATCCCA
0[475]3[475]	ATAATGGAAACTATATTTTGCGGAACAATATTCCTGATTAAT
1[196]4[196]	GTGCGAAAGGGGGAAGGGTTTTCCCAGTCACCCGCCAGGCTG
3[140]1[153]	GCCAGCTGCATTAGAGTCGGGAAACCTGTGTCACTGCCCGCT
3[266]1[279]	CGTCTGGCCTTCGTGCCATCAAAAATAAGTTTTAACCAATAG
3[350]1[363]	TATATGTAAATGGTTAGGTTGGGTTATATGTTTTTAACCTCC
3[434]1[447]	TTCAGGTTTAACAGAAAGAAATTGCGTACTCACGTAAAACAG
5[336]2[336]	GCCAGAAACCAGTAATGTACCGTAACACTACCTCATTTTCAG
6[181]9[181]	AAACACCGCGGATTGCATAGGCTGGCTGGATATTCATTACAC
6[223]9[223]	CATGTTACAAATATTACACTAAAACACTGAAACAAAGTACAA
6[475]9[475]	GGAAAGCATCTTACCCGCCACCAGAACCGTTGAGGCAGGTCA
9[518]7[531]	ACGTCACCAATGACCCATTAGCAAGGCCTTACCAGTAGCACC
14[398]11[391]	GACGTTAGTAAATGAATTTTCCGTAACGATCTAAAAAGCAAATGAGCGC
20[349]9[349]	GGTATTACGCACTCATCGAGAGAGCCTAATTTGCCTAAACAG
20[356]18[343]	AAGAACGGGAGGTTTCCTGAATCAACCT
20[377]7[370]	GCTGTCTCAAGATTTTGCACCCAGCTACGCATCGT
22[309]25[309]	CTGAATATAGCGGATGAGTTGATTCCCAATAATTTCATTCCATATA
13[323]14[326]	TAATGCCGGAGAAGTGAGAATAG
13[343]23[349]	GCCTGTAGCGAGGCTTAACGATTTTTTGCAGAGAGAATAACAGAAGCGC
24[349]23[356]	CAACAATAGTTTTTTTTTTATAAGTCCTGAACAAGTGTTTATATTAGAC
0[391]3[391]	AATAGTGAGAGTCTCAATATATGTGAGTAATTAATTTTCCTT
3[182]1[195]	GGTCGACTCTAGCACAAGCTTGCATGCCGGAAACGACGGCCA
5[168]2[168]	GTAGCGGTGAGTGAAAAGTGTAAAGCCTTGGCTCACAATTCC
5[504]2[504]	ATTACCGTAGAAGTTCAATAGATAATACGATCTTTAGGAGCA
10[153]6[140]	TACTGGCTCATTATAGGTCTTTACCCTGTTGAGATGGTTTAC
11[210]8[210]	AAGACTTCTTAGCCGAAATCCGCGACCTCCAACGGAGATTTG
14[310]11[312]	GGAATTGCGAATAATAAATGATATTCAACCGAGTCAAAATATGCAACTAA
15[301]9[314]	CATATGCGTTATACGACCTAACATCAAT
15[350]20[357]	AGGGCTTCCGCCACCCATATTATTTAAACTTTCCAACAAGCATCATTCC
16[349]15[349]	CCTCAGAACCGCCACAACGCTCAACAGT
23[357]10[350]	GGGAGAAGCCTTTATTTAACGTCAAAAACGCCATCCTTCCCAATCCAAA
25[273]6[273]	AGATACAATCGCATAACCGATAACTCCAACAGGTCATTTCTT
0[223]3[223]	AGTTGGGCGCTACAGGCAAAGCGCCATTCGATCGGTGCGGGG
1[322]4[322]	AGCAATAGGAACCCCAAGGGTAGCTATTGACAGGAGAGAAAA
2[419]5[419]	ACAAAATCGCGCAACAATAACGGATTCGCTTTTACTTGTAGC
3[518]1[531]	CTCAAATATCAAAAAGCATCACCTTGCTATCAAATGAAAAAT
4[153]0[140]	ATAATGAATCGGCCAGGAGCGGGCGCTAATTGCGTTGCGCCA
4[237]0[224]	CATGCCGGAAACCAGGGCGCGTACTATGCGACAGTATCGGTA
5[126]2[126]	GGGAAGAGTCCACGGGCCCTGAGAGAGTTCGTGAGACGGGCA
7[154]10[154]	AACATTCAGTGAATGTAGTAAATTGGGCACTATTATCAAGAG
7[371]14[363]	AGGAATCTAGAAGGTAGTTAGTGTATGGGATTTTGC
8[167]11[167]	AACAAAGCTGCTTCCTTGACAAGAACCGACCTTCATAGTCAG
9[140]7[153]	CGATTTTAAGAAATATTGTGAATTACCTCAAATTTCAACTTT
9[224]7[237]	CCTAAAACGAAAAACCACTACGAAGGCAGCGGTAAAATACGT
9[252]16[257]	GGATCGTCACCCACTAAATAAGA
9[434]7[447]	TAATAAGTTTTACCGATACAGGAGTGTATTATACATGGCTTT
11[462]8[462]	AATAGCTGCAGTCTCCTCATTAAAGCCAGCCAGACGATTGGC
14[362]6[357]	TAAACAACAGACAGCCCTCACTTATCCGGTATTC
15[257]9[272]	ATAAACACCGGAATCAAAGGCGTAACCATC
15[326]15[325]	AGTATAAAGCCCTTAGTTAATTTCATCTTCTAAATTCTTACC
16[279]9[293]	GATAAATTAATTACTAGAAAAAGCCTGTAATACCGGGGCGCG
0[265]3[265]	CCGTGCAAACGTGCTTCATCAACATTAAGTGGGAACAAACCG
0[349]3[349]	TTTCGTCTCCTGAGCAATCGCAAGACAACAGAGCCACCACAC
1[406]4[406]	ACAGAGGCGAATTATGAAACAAACATCATTAACCGATCGGGA
1[490]4[490]	CCAGATTAGAGCCGATTAGACTTTACAAATATCCAAACAGTT
2[335]5[335]	GGATAGCAAGCCGTTTCAAATATATTCTAGAACGCACGGTAC
3[476]1[489]	TTTAAAAGTTTGAATGCCCGAACGTTATCTCTCGTATTAAAT
4[279]0[266]	ATCTGTAGCCAGCTTTTCCTCGTTAGAAATCAGCTCATTTAA
5[252]2[252]	CACGTATTCTGCCATAGATGGGCGCATCTTGGCGGATTGACC
6[384]8[378]	TCAGATAATTACCGCGCCCAAAATAGGTGTATCAA
6[517]9[517]	CATAATCAACAAAGGCAGCACCGTAATCCAGACTGTAGCGAA
8[251]11[251]	GACAGCATCGGATGAGGCCGCTTTTGCGAGGCTTGAAGCGAA
8[545]11[545]	AATATTGACGGATAAAAAGGGCGACATTTTTACCAAACGCAA
9[98]7[111]	GACGACGATAAACGCATAACCCTCGTTTCCGTAAGAGCAACA
9[560]7[573]	AAACGCAAAGACACGGTGGCAACATATACCCAGTATGTTAGC
10[489]6[476]	CACCACCCTCAGAGCGAAGCCCTTTTTAACCACCGGAACCAT
11[84]8[84]	CCCCCTCGAATCGTAGACTGGATAGCGTACTAATAGTAAAAT
13[287]13[286]	GCTTGATTTTTTTCACGTTGAAAATCTCGTATCGGTTTATCA
18[309]19[300]	CCTGAGTAATGTGTTGTATTTTA
2[209]5[209]	TTACGCCAGCTGGCACTGTTGGGAAGGGCGCCATTCGCGCTT
3[224]1[237]	CACCGCTTCTGGACCTCCAGCCAGCTTTATCCTCAGGAAGAT
5[294]2[294]	AAACAGGTTCGCATTGTAAACGTTAATACTCAAAAACAGGAA
5[462]2[462]	AGAACTCAAGGGTTTTTGGATTATACTTTATCAGATGATGGC
6[97]9[97]	TACTGCGAAATGCTGAGAGGCTTTTGCATGCCAGAGGGGGCA
6[272]14[257]	AAACATGTTTAATTCAAAAAAAAGGCTCCA
7[238]10[238]	AAACGAGGGTAGCATTTCATGAGGAAGTAGCTTCACAGGGAG
7[532]10[532]	ATAATTATTCATTAATTTGGGAATTAGACCGAGGAGCGCCAA
8[314]15[300]	CTAATTAAATCGGTAAGGTGGATTTAATGGTTTGATTAGTAT
8[419]11[419]	TGAAAGTATTAATATGCCCCCTGCCTATGCCCGTACAAGAAT
10[111]6[98]	TAAACCAAAATAGCTTAAACAGTTCAGATTACGAGGCATAAA
10[195]6[182]	AGTACAGACCAGGCGCATCAAAAAGATTACGGTCAATCATAG
10[293]22[275]	ACCTGTTGAAACATAGCTCGAGTACCTTTAATT
11[420]8[420]	TGAGTTAGGGGTTTCCTCAAGAGAAGGACTTATTCTGAAACA
16[363]15[377]	CTCAGAAAATTGAGAATCGCCATATTTA
19[364]21[379]	CTTAAATTTCCTTAAGCCGTTTTCAATAAT
1[364]4[364]	GGATAGCTTAGATTCAAAATCATAGGTCTCAGTGACTTGCTT
2[167]5[167]	ACACAACATACGCCCTGTTTCCTGTGTGTCGTAATGGCAAGT
2[377]5[377]	GAAAACATAGCGCTAAATCGTCGCTATTGAATAACGGCCACC
4[447]0[434]	GGGTCAGATGAATATAGTAATAACATCACAAAATTATTTGGA
5[378]2[378]	GAGTAAAAATTTATAAGACGCTGAGAAGCCCTTAGAATCCTT
5[420]2[420]	AATACTTAAGATGATTCATTTCAATTACGAGAATACCAAGTT
6[433]9[433]	GATTAGCAGCCCAACCTTGAGTAACAGTTTCGGAACCTATGG
7[406]10[406]	GAGAGGCTGAGACTTGCTCAGTACCAGGTAACCCATAAACAG
9[182]7[195]	AGATGAACGGTGCGCCAACTTTGAAAGACGAAGGGAACCGAA
11[168]8[168]	AAGCAAAAGAACGAAAGGCTTGCCCTGAGGCCAAATCAACGT
19[273]20[275]	AAAATTTTTAGAACGGCAAAGAATTA
